# Genomic factors shaping codon usage across the Saccharomycotina subphylum

**DOI:** 10.1101/2024.05.23.595506

**Authors:** Bryan Zavala, Lauren Dineen, Kaitlin J. Fisher, Dana A. Opulente, Marie-Claire Harrison, John F. Wolters, Xing-Xing Shen, Xiaofan Zhou, Marizeth Groenewald, Chris Todd Hittinger, Antonis Rokas, Abigail Leavitt LaBella

## Abstract

Codon usage bias, or the unequal use of synonymous codons, is observed across genes, genomes, and between species. The biased use of synonymous codons has been implicated in many cellular functions, such as translation dynamics and transcript stability, but can also be shaped by neutral forces. The Saccharomycotina, the fungal subphylum containing the yeasts *Saccharomyces cerevisiae* and *Candida albicans*, has been a model system for studying codon usage. We characterized codon usage across 1,154 strains from 1,051 species to gain insight into the biases, molecular mechanisms, evolution, and genomic features contributing to codon usage patterns across the subphylum. We found evidence of a general preference for A/T-ending codons and correlations between codon usage bias, GC content, and tRNA-ome size. Codon usage bias is also distinct between the 12 orders within the subphylum to such a degree that yeasts can be classified into orders with an accuracy greater than 90% using a machine learning algorithm trained on codon usage. We also characterized the degree to which codon usage bias is impacted by translational selection. Interestingly, the degree of translational selection was influenced by a combination of genome features and assembly metrics that included the number of coding sequences, BUSCO count, and genome length. Our analysis also revealed an extreme bias in codon usage in the Saccharomycodales associated with a lack of predicted arginine tRNAs. The order contains 24 species, and 23 are computationally predicted to lack tRNAs that decode CGN codons, leaving only the AGN codons to encode arginine. Analysis of Saccharomycodales gene expression, tRNA sequences, and codon evolution suggests that extreme avoidance of the CGN codons is associated with a decline in arginine tRNA function. Codon usage bias within the Saccharomycotina is generally consistent with previous investigations in fungi, which show a role for both genomic features and GC bias in shaping codon usage. However, we find cases of extreme codon usage preference and avoidance along yeast lineages, suggesting additional forces may be shaping the evolution of specific codons.
