## Supplemental Table 3 for "Genomic factors shaping codon usage across the Saccharomycotina subphylum"

	MeanDecreaseGini
AAA	5.19779674560449
AAC	4.19973631142975
AAG	5.50641601637896
AAT	3.75678840601139
ACA	18.712664980984
ACC	12.5438367616845
ACG	5.16706458832743
ACT	5.19653277338446
AGA	33.5650305989411
AGC	7.80325970466105
AGG	11.5950228788421
AGT	10.0442522601405
ATA	14.7016260219908
ATC	6.89438608149143
ATT	9.11645817015944
CAA	4.90509743744372
CAC	3.87470571837572
CAG	6.12391213923366
CAT	3.87559607325264
CCA	18.4274431587387
CCC	17.3776475938216
CCG	7.54019688507619
CCT	8.09190505894994
CGA	27.1211017680561
CGC	8.70317996977346
CGG	9.65131879263341
CGT	12.7550823333048
CTA	48.0102439675695
CTC	7.51352632496521
CTG	28.5337223149422
CTT	12.3835950803877
GAA	5.57463974573279
GAC	3.23834477996714
GAG	5.77047625758988
GAT	3.05561030290745
GCA	7.47816731738507
GCC	7.24156899588059
GCG	8.68741535833768
GCT	6.77934412098995
GGA	23.1709190435664
GGC	5.88249470210843
GGG	10.4600574069563
GGT	12.600918690933
GTA	28.2296199132639
GTC	11.1058261589312
GTG	7.20982914754105
GTT	10.5112668028239
TAC	4.01702938815283
TAT	3.69866391996022
TCA	7.40960596907438
TCC	9.50386312765329
TCG	8.60573923823666
TCT	6.40295203904213
TGC	5.86897704712342
TGT	6.96707496566413
TTA	5.92565758215945
TTC	5.5196467655279
TTG	35.6695883461432
TTT	5.81558800897827
