## Supplemental Table 5 for "Genomic factors shaping codon usage across the Saccharomycotina subphylum"

FeatureY	FeatureX	slope	p_value	lambda
S-value	tRNA_size	178.06	0	0.529036569
S-value	Fragmented_BUSCO	-0.031989	5.77E-15	0.644290353
S-value	Complete_BUSCO	0.079485	1.31E-13	0.681714146
S-value	N_BUSCOs	168.95	1.33E-13	0.682920939
S-value	Missing_BUSCO	-0.048152	1.68E-10	0.690731121
S-value	Single_BUSCO	0.096441	2.22E-06	0.461063521
S-value	Number_contigs	-858.09	0.00010736	0.195885362
S-value	N50	392520	0.00011801	0.549426892
S-value	avg_GC3s	0.1066	0.0006733	0.441690007
S-value	GC	2.2405	0.10127	0.500079013
S-value	Total_genome_length	1024500	0.17455	0.541352169
S-value	Duplicated_BUSCO	-0.016311	0.28804	1.00E-06
S-value	Carbon_Breadth	-0.25039	0.72508	0.400154602
S-value	Nitrogen_Breadth	-0.051179	0.87353	0.397207744
S-value	Ns_per_100_kbp	-9.7597	0.89958	1.00E-06
S-value	Total_Genome_length_log	0.027825	0.1119	0.551499966
