## Supplemental Table 6 for "Genomic factors shaping codon usage across the Saccharomycotina subphylum"

MODEL	BIC	AIC
total.length_n50_cds.count_trna.size_num.busco	1016.934	981.5774
total.length_n50_trna.size_num.busco	1019.589	989.2829
total.length_n50_cds.count_trna.size	1038.08	1007.774
total.length_n50_trna.size	1044.497	1019.243
total.length_cds.count_num.busco_trna.size	1144.021	1113.715
total.length_cds.count_trna.size	1146.341	1121.086
total.length_num.busco_trna.size	1165.851	1140.596
total.length_trna.size	1169.178	1148.974
total.length_n50_num.busco	1200.11	1174.855
total.length_n50_cds.count_num.busco	1205.277	1174.971
total.length_n50_cds.count	1251.223	1225.968
total.length_n50	1248.195	1227.992
total.length_cds.count	1322.841	1302.637
total.length_cds.count_num.busco	1329.688	1304.433
total.length_num.busco	1335.787	1315.583
n50_cds.count_num.busco_trna.size	1348.806	1318.5
n50_cds.count_trna.size	1344.566	1319.311
cds.count_num.busco_trna.size	1375.737	1350.482
cds.count_trna.size	1375.817	1355.613
n50_cds.count_num.busco	1391.485	1366.23
n50_cds.count	1396.788	1376.584
cds.count_num.busco	1433.023	1412.819
n50_num.busco	1559.816	1539.612
n50_num.busco_trna.size	1566.495	1541.24
n50_trna.size	1562.186	1541.982
num.busco_trna.size	1597.765	1577.561
