## Supplemental Table 7 for "Genomic factors shaping codon usage across the Saccharomycotina subphylum"

### Sheet: Sheet1
MODEL	BIC	AIC		KEY	Metric
summ_LNCTB	1016.93	981.577		L	Length of Genome
summ_LNTB	1019.59	989.283		N	N50
summ_LNCT	1038.08	1007.77		C	CDS Count
summ_LNT	1044.5	1019.24		T	tRNA pool size
summ_LCBT	1144.02	1113.71		B	N_BUSCOs
summ_LCT	1146.34	1121.09
summ_LBT	1165.85	1140.6
summ_LT	1169.18	1148.97
summ_LNB	1200.11	1174.86
summ_LNCB	1205.28	1174.97
summ_LNC	1251.22	1225.97
summ_LN	1248.19	1227.99
summ_LC	1322.84	1302.64
summ_LCB	1329.69	1304.43
summ_LB	1335.79	1315.58
summ_NCBT	1348.81	1318.5
summ_NCT	1344.57	1319.31
summ_CBT	1375.74	1350.48
summ_CT	1375.82	1355.61
summ_NCB	1391.48	1366.23
summ_NC	1396.79	1376.58
summ_CB	1433.02	1412.82
summ_NB	1559.82	1539.61
summ_NBT	1566.49	1541.24
summ_NT	1562.19	1541.98
summ_BT	1597.77	1577.56
