## Supplemental Table 8 for "Genomic factors shaping codon usage across the Saccharomycotina subphylum"

species	contig	tRNAnumber	Begin_bounds	End_bounds	tRNA_type	anticodon	Intron_begin	Intron_end	Inf_Score
Hanseniaspora_clermontiae_34963	Ha_cl_34_1	1	1024	1095	Gln	TTG	0	0	46.2
Hanseniaspora_clermontiae_34963	Ha_cl_34_1	2	1114	1183	Ala	TGC	0	0	37.7
Hanseniaspora_clermontiae_34963	Ha_cl_34_1	3	1196	1266	Val	TAC	0	0	65.9
Hanseniaspora_clermontiae_34963	Ha_cl_34_1	4	1275	1345	Met	CAT	0	0	50.4
Hanseniaspora_clermontiae_34963	Ha_cl_34_1	5	1622	1693	Phe	GAA	0	0	56.8
Hanseniaspora_clermontiae_34963	Ha_cl_34_1	6	1695	1767	Met	CAT	0	0	33.2
Hanseniaspora_clermontiae_34963	Ha_cl_34_1	7	1767	1837	Gly	TCC	0	0	53.5
Hanseniaspora_clermontiae_34963	Ha_cl_34_1	8	1843	1923	Leu	TAA	0	0	60.3
Hanseniaspora_clermontiae_34963	Ha_cl_34_1	9	1930	2000	Pro	TGG	0	0	47.9
Hanseniaspora_clermontiae_34963	Ha_cl_34_1	10	2893	2963	Tyr	GTA	0	0	60.8
Hanseniaspora_clermontiae_34963	Ha_cl_34_1	11	2984	3054	Asn	GTT	0	0	58.5
Hanseniaspora_clermontiae_34963	Ha_cl_34_1	12	5622	5692	Ile	GAT	0	0	58.8
Hanseniaspora_clermontiae_34963	Ha_cl_34_1	13	5699	5781	Ser	TGA	0	0	60.9
Hanseniaspora_clermontiae_34963	Ha_cl_34_1	14	7669	7736	Cys	GCA	0	0	19.1
Hanseniaspora_clermontiae_34963	Ha_cl_34_1	15	7751	7821	Glu	TTC	0	0	44.3
Hanseniaspora_clermontiae_34963	Ha_cl_34_1	16	9609	9679	Thr	TGT	0	0	61.5
Hanseniaspora_clermontiae_34963	Ha_cl_34_1	17	11073	11144	Asp	GTC	0	0	55.9
Hanseniaspora_clermontiae_34963	Ha_cl_34_1	18	11149	11219	Arg	TCT	0	0	54.1
Hanseniaspora_clermontiae_34963	Ha_cl_34_1	19	17201	17269	Asn	GTT	0	0	18.1
Hanseniaspora_clermontiae_34963	Ha_cl_34_1	20	17431	17501	His	GTG	0	0	42.0
Hanseniaspora_clermontiae_34963	Ha_cl_34_1	21	12147	12079	Asn	GTT	0	0	22.9
Hanseniaspora_clermontiae_34963	Ha_cl_34_1	22	11072	10991	Ser	GCT	0	0	43.9
Hanseniaspora_clermontiae_34963	Ha_cl_34_1	23	10990	10919	Lys	TTT	0	0	55.2
Hanseniaspora_clermontiae_34963	Ha_cl_34_1	24	7659	7588	Leu	TAG	0	0	54.7
Hanseniaspora_clermontiae_34963	Ha_cl_34_1	25	120	50	Sup	TCA	0	0	49.8
Hanseniaspora_osmophila_34957	Ha_os_34_1	1	1155	1227	Met	CAT	0	0	58.3
Hanseniaspora_osmophila_34957	Ha_os_34_1	2	1405	1476	Pro	TGG	0	0	40.3
Hanseniaspora_osmophila_34957	Ha_os_34_1	3	1870	1942	Sup	TTA	0	0	44.5
Hanseniaspora_osmophila_34957	Ha_os_34_1	4	16122	16193	Phe	GAA	0	0	62.1
Hanseniaspora_osmophila_34957	Ha_os_34_1	5	25604	25676	Thr	TGT	0	0	63.6
Hanseniaspora_osmophila_34957	Ha_os_34_1	6	25715	25786	Glu	TTC	0	0	51.0
Hanseniaspora_osmophila_34957	Ha_os_34_1	7	25932	26003	Cys	GCA	0	0	45.4
Hanseniaspora_osmophila_34957	Ha_os_34_1	8	26199	26272	Val	TAC	0	0	66.8
Hanseniaspora_osmophila_34957	Ha_os_34_1	9	26615	26543	Met	CAT	0	0	58.3
Hanseniaspora_osmophila_34957	Ha_os_34_1	10	26365	26294	Pro	TGG	0	0	40.3
Hanseniaspora_osmophila_34957	Ha_os_34_1	11	25900	25828	Sup	TTA	0	0	44.5
Hanseniaspora_osmophila_34957	Ha_os_34_1	12	14603	14532	Gly	TCC	0	0	60.1
Hanseniaspora_osmophila_34957	Ha_os_34_1	13	14487	14415	Asp	GTC	0	0	46.0
Hanseniaspora_osmophila_34957	Ha_os_34_1	14	14349	14267	Ser	GCT	0	0	47.2
Hanseniaspora_osmophila_34957	Ha_os_34_1	15	14193	14123	His	GTG	0	0	49.5
Hanseniaspora_osmophila_34957	Ha_os_34_1	16	14101	14030	Met	CAT	0	0	62.5
Hanseniaspora_osmophila_34957	Ha_os_34_1	17	13958	13877	Leu	TAA	0	0	61.9
Hanseniaspora_osmophila_34957	Ha_os_34_1	18	13518	13446	Gln	TTG	0	0	43.9
Hanseniaspora_osmophila_34957	Ha_os_34_1	19	13246	13175	Lys	TTT	0	0	61.7
Hanseniaspora_osmophila_34957	Ha_os_34_1	20	13161	13090	Arg	TCT	0	0	67.7
Hanseniaspora_osmophila_34957	Ha_os_34_1	21	10844	10760	Tyr	GTA	0	0	44.5
Hanseniaspora_osmophila_34957	Ha_os_34_1	22	10735	10665	Asn	GTT	0	0	59.6
Hanseniaspora_osmophila_34957	Ha_os_34_1	23	10428	10356	Ala	TGC	0	0	56.3
Hanseniaspora_osmophila_34957	Ha_os_34_1	24	10262	10191	Ile	GAT	0	0	59.2
Hanseniaspora_osmophila_34957	Ha_os_34_1	25	10137	10053	Ser	TGA	0	0	63.5
Hanseniaspora_osmophila_34957	Ha_os_34_1	26	5395	5324	Sup	TCA	0	0	59.1
Hanseniaspora_osmophila_34957	Ha_os_34_1	27	2166	2094	Thr	TGT	0	0	63.6
Hanseniaspora_osmophila_34957	Ha_os_34_1	28	2055	1984	Glu	TTC	0	0	51.0
Hanseniaspora_osmophila_34957	Ha_os_34_1	29	1838	1767	Cys	GCA	0	0	45.4
Hanseniaspora_osmophila_34957	Ha_os_34_1	30	1571	1498	Val	TAC	0	0	66.8
Hanseniaspora_pseudoguilliermondii_35695	Ha_ps_35_2	1	355	426	Gln	TTG	0	0	41.2
Hanseniaspora_pseudoguilliermondii_35695	Ha_ps_35_2	2	434	503	Ala	TGC	0	0	33.2
Hanseniaspora_pseudoguilliermondii_35695	Ha_ps_35_2	3	512	582	Val	TAC	0	0	64.8
Hanseniaspora_pseudoguilliermondii_35695	Ha_ps_35_2	4	597	667	Met	CAT	0	0	48.4
Hanseniaspora_pseudoguilliermondii_35695	Ha_ps_35_2	5	944	1015	Phe	GAA	0	0	49.0
Hanseniaspora_pseudoguilliermondii_35695	Ha_ps_35_2	6	1017	1087	Met	CAT	0	0	29.7
Hanseniaspora_pseudoguilliermondii_35695	Ha_ps_35_2	7	1088	1158	Gly	TCC	0	0	59.3
Hanseniaspora_pseudoguilliermondii_35695	Ha_ps_35_2	8	1159	1241	Leu	TAA	0	0	59.8
Hanseniaspora_pseudoguilliermondii_35695	Ha_ps_35_2	9	1244	1314	Pro	TGG	0	0	42.6
Hanseniaspora_pseudoguilliermondii_35695	Ha_ps_35_2	10	2156	2226	Tyr	GTA	0	0	54.0
Hanseniaspora_pseudoguilliermondii_35695	Ha_ps_35_2	11	2237	2308	Asn	GTT	0	0	57.2
Hanseniaspora_pseudoguilliermondii_35695	Ha_ps_35_2	12	4082	4152	Ile	GAT	0	0	55.4
Hanseniaspora_pseudoguilliermondii_35695	Ha_ps_35_2	13	4155	4237	Ser	TGA	0	0	58.9
Hanseniaspora_pseudoguilliermondii_35695	Ha_ps_35_2	14	6108	6174	Cys	GCA	0	0	16.3
Hanseniaspora_pseudoguilliermondii_35695	Ha_ps_35_2	15	6177	6247	Glu	TTC	0	0	44.9
Hanseniaspora_pseudoguilliermondii_35695	Ha_ps_35_2	16	8021	8091	Thr	TGT	0	0	57.2
Hanseniaspora_pseudoguilliermondii_35695	Ha_ps_35_2	17	9475	9546	Asp	GTC	0	0	55.9
Hanseniaspora_pseudoguilliermondii_35695	Ha_ps_35_2	18	9549	9620	Arg	TCT	0	0	56.9
Hanseniaspora_pseudoguilliermondii_35695	Ha_ps_35_2	19	10464	10534	Sup	TCA	0	0	50.4
Hanseniaspora_pseudoguilliermondii_35695	Ha_ps_35_2	20	10613	10543	His	GTG	0	0	48.4
Hanseniaspora_pseudoguilliermondii_35695	Ha_ps_35_2	21	9471	9391	Ser	GCT	0	0	39.8
Hanseniaspora_pseudoguilliermondii_35695	Ha_ps_35_2	22	9390	9319	Lys	TTT	0	0	57.9
Hanseniaspora_pseudoguilliermondii_35695	Ha_ps_35_2	23	6107	6036	Leu	TAG	0	0	48.8
Hanseniaspora_singularis_35696	Ha_si_35_1	1	4968	5038	Thr	TGT	0	0	45.2
Hanseniaspora_singularis_35696	Ha_si_35_1	2	6762	6833	Gln	TTG	0	0	28.6
Hanseniaspora_singularis_35696	Ha_si_35_1	3	6834	6904	Asn	GTT	0	0	58.1
Hanseniaspora_singularis_35696	Ha_si_35_1	4	8001	8071	His	GTG	0	0	57.9
Hanseniaspora_singularis_35696	Ha_si_35_1	5	8073	8154	Ser	ACT	0	0	33.6
Hanseniaspora_singularis_35696	Ha_si_35_1	6	9513	9584	Leu	TAG	0	0	43.3
Hanseniaspora_singularis_35696	Ha_si_35_1	7	10693	10775	Ser	TGA	0	0	53.9
Hanseniaspora_singularis_35696	Ha_si_35_1	8	12132	12203	Val	TAC	0	0	61.0
Hanseniaspora_singularis_35696	Ha_si_35_1	9	12500	12570	Phe	GAA	0	0	60.6
Hanseniaspora_singularis_35696	Ha_si_35_1	10	12571	12641	Met	CAT	0	0	30.8
Hanseniaspora_singularis_35696	Ha_si_35_1	11	12644	12715	Ala	TGC	0	0	45.4
Hanseniaspora_singularis_35696	Ha_si_35_1	12	14285	14366	Tyr	GTA	0	0	39.9
Hanseniaspora_singularis_35696	Ha_si_35_1	13	14373	14443	Gly	TCC	0	0	61.4
Hanseniaspora_singularis_35696	Ha_si_35_1	14	14447	14528	Leu	TAA	0	0	58.6
Hanseniaspora_singularis_35696	Ha_si_35_1	15	14529	14600	Asp	GTC	0	0	53.4
Hanseniaspora_singularis_35696	Ha_si_35_1	16	14608	14678	Arg	TCT	0	0	59.9
Hanseniaspora_singularis_35696	Ha_si_35_1	17	14774	14845	Pro	TGG	0	0	44.5
Hanseniaspora_singularis_35696	Ha_si_35_1	18	14903	14973	Ile	GAT	0	0	60.7
Hanseniaspora_singularis_35696	Ha_si_35_1	19	18233	18162	Gln	TTG	0	0	28.6
Hanseniaspora_singularis_35696	Ha_si_35_1	20	18161	18091	Asn	GTT	0	0	58.1
Hanseniaspora_singularis_35696	Ha_si_35_1	21	16811	16741	Lys	TTT	0	0	61.2
Hanseniaspora_singularis_35696	Ha_si_35_1	22	8233	8163	Sup	TCA	0	0	54.3
Hanseniaspora_singularis_35696	Ha_si_35_1	23	2832	2762	Glu	TTC	0	0	42.7
Hanseniaspora_singularis_35696	Ha_si_35_1	24	2622	2550	Met	CAT	0	0	46.4
Hanseniaspora_uvarum_34956	Ha_uv_34_11	1	3099	3170	Gln	TTG	0	0	47.1
Hanseniaspora_uvarum_34956	Ha_uv_34_11	2	3177	3246	Ala	TGC	0	0	34.0
Hanseniaspora_uvarum_34956	Ha_uv_34_11	3	3253	3323	Val	TAC	0	0	65.9
Hanseniaspora_uvarum_34956	Ha_uv_34_11	4	3332	3402	Met	CAT	0	0	39.4
Hanseniaspora_uvarum_34956	Ha_uv_34_11	5	3679	3750	Phe	GAA	0	0	59.0
Hanseniaspora_uvarum_34956	Ha_uv_34_11	6	3756	3838	Leu	TAA	0	0	61.6
Hanseniaspora_uvarum_34956	Ha_uv_34_11	7	3840	3915	Met	CAT	0	0	24.0
Hanseniaspora_uvarum_34956	Ha_uv_34_11	8	3916	3986	Gly	TCC	0	0	58.0
Hanseniaspora_uvarum_34956	Ha_uv_34_11	9	3993	4063	Pro	TGG	0	0	36.0
Hanseniaspora_uvarum_34956	Ha_uv_34_11	10	4906	4976	Tyr	GTA	0	0	61.8
Hanseniaspora_uvarum_34956	Ha_uv_34_11	11	4991	5061	Asn	GTT	0	0	55.8
Hanseniaspora_uvarum_34956	Ha_uv_34_11	12	7648	7718	Ile	GAT	0	0	59.7
Hanseniaspora_uvarum_34956	Ha_uv_34_11	13	7721	7803	Ser	TGA	0	0	60.5
Hanseniaspora_uvarum_34956	Ha_uv_34_11	14	9692	9761	Cys	GCA	0	0	20.9
Hanseniaspora_uvarum_34956	Ha_uv_34_11	15	9770	9840	Glu	TTC	0	0	48.0
Hanseniaspora_uvarum_34956	Ha_uv_34_11	16	11632	11702	Thr	TGT	0	0	59.9
Hanseniaspora_uvarum_34956	Ha_uv_34_11	17	13093	13164	Asp	GTC	0	0	58.4
Hanseniaspora_uvarum_34956	Ha_uv_34_11	18	13166	13236	Arg	TCT	0	0	57.3
Hanseniaspora_uvarum_34956	Ha_uv_34_11	19	14076	14146	Sup	TCA	0	0	52.4
Hanseniaspora_uvarum_34956	Ha_uv_34_11	20	14225	14153	His	GTG	0	0	42.6
Hanseniaspora_uvarum_34956	Ha_uv_34_11	21	13092	13012	Ser	GCT	0	0	44.8
Hanseniaspora_uvarum_34956	Ha_uv_34_11	22	13009	12938	Lys	TTT	0	0	63.8
Hanseniaspora_uvarum_34956	Ha_uv_34_11	23	9685	9614	Leu	TAG	0	0	48.8
Hanseniaspora.uvarum.DQ058142	DQ058142.1	1	3887	3958	Gln	TTG	0	0	47.1
Hanseniaspora.uvarum.DQ058142	DQ058142.1	2	3965	4034	Ala	TGC	0	0	34.0
Hanseniaspora.uvarum.DQ058142	DQ058142.1	3	4041	4111	Val	TAC	0	0	65.9
Hanseniaspora.uvarum.DQ058142	DQ058142.1	4	4120	4190	Met	CAT	0	0	39.4
Hanseniaspora.uvarum.DQ058142	DQ058142.1	5	4467	4538	Phe	GAA	0	0	59.0
Hanseniaspora.uvarum.DQ058142	DQ058142.1	6	4544	4626	Leu	TAA	0	0	61.6
Hanseniaspora.uvarum.DQ058142	DQ058142.1	7	4628	4703	Met	CAT	0	0	24.0
Hanseniaspora.uvarum.DQ058142	DQ058142.1	8	4704	4774	Gly	TCC	0	0	58.0
Hanseniaspora.uvarum.DQ058142	DQ058142.1	9	4781	4851	Pro	TGG	0	0	36.0
Hanseniaspora.uvarum.DQ058142	DQ058142.1	10	5694	5764	Tyr	GTA	0	0	61.8
Hanseniaspora.uvarum.DQ058142	DQ058142.1	11	5779	5849	Asn	GTT	0	0	55.8
Hanseniaspora.uvarum.DQ058142	DQ058142.1	12	8436	8506	Ile	GAT	0	0	59.7
Hanseniaspora.uvarum.DQ058142	DQ058142.1	13	8509	8591	Ser	TGA	0	0	60.5
Hanseniaspora.uvarum.DQ058142	DQ058142.1	14	10480	10549	Cys	GCA	0	0	20.9
Hanseniaspora.uvarum.DQ058142	DQ058142.1	15	10558	10628	Glu	TTC	0	0	48.0
Hanseniaspora.uvarum.DQ058142	DQ058142.1	16	12420	12490	Thr	TGT	0	0	59.9
Hanseniaspora.uvarum.DQ058142	DQ058142.1	17	13881	13952	Asp	GTC	0	0	58.4
Hanseniaspora.uvarum.DQ058142	DQ058142.1	18	13954	14024	Arg	TCT	0	0	57.3
Hanseniaspora.uvarum.DQ058142	DQ058142.1	19	14864	14934	Sup	TCA	0	0	52.4
Hanseniaspora.uvarum.DQ058142	DQ058142.1	20	15013	14941	His	GTG	0	0	42.6
Hanseniaspora.uvarum.DQ058142	DQ058142.1	21	13880	13800	Ser	GCT	0	0	44.8
Hanseniaspora.uvarum.DQ058142	DQ058142.1	22	13797	13726	Lys	TTT	0	0	63.8
Hanseniaspora.uvarum.DQ058142	DQ058142.1	23	10473	10402	Leu	TAG	0	0	53.9
Hanseniaspora_vinae	Ha_vi_1	1	11392	11463	Gly	TCC	0	0	59.1
Hanseniaspora_vinae	Ha_vi_1	2	11496	11568	Asp	GTC	0	0	46.0
Hanseniaspora_vinae	Ha_vi_1	3	11611	11693	Ser	GCT	0	0	47.2
Hanseniaspora_vinae	Ha_vi_1	4	11850	11920	His	GTG	0	0	49.5
Hanseniaspora_vinae	Ha_vi_1	5	11941	12012	Met	CAT	0	0	62.5
Hanseniaspora_vinae	Ha_vi_1	6	12054	12135	Leu	TAA	0	0	61.9
Hanseniaspora_vinae	Ha_vi_1	7	8530	8459	Phe	GAA	0	0	62.1
Hanseniaspora_vinae	Ha_vi_2	1	247	176	Sup	TCA	0	0	59.1
Hanseniaspora_vinae	Ha_vi_3	1	57	129	Met	CAT	0	0	58.3
Hanseniaspora_vinae	Ha_vi_3	2	285	356	Pro	TGG	0	0	40.3
Hanseniaspora_vinae	Ha_vi_3	3	718	790	Sup	TTA	0	0	47.4
Hanseniaspora_vinae	Ha_vi_3	4	994	922	Thr	TGT	0	0	63.6
Hanseniaspora_vinae	Ha_vi_3	5	869	798	Glu	TTC	0	0	51.0
Hanseniaspora_vinae	Ha_vi_3	6	632	561	Cys	GCA	0	0	45.4
Hanseniaspora_vinae	Ha_vi_3	7	469	396	Val	TAC	0	0	66.8
Hanseniaspora_vinae	Ha_vi_4	1	13	84	Met	CAT	0	0	62.5
Hanseniaspora_vinae	Ha_vi_4	2	126	207	Leu	TAA	0	0	61.9
Hanseniaspora_vinae	Ha_vi_4	3	423	495	Gln	TTG	0	0	40.6
Hanseniaspora_vinae	Ha_vi_4	4	594	665	Lys	TTT	0	0	65.2
Hanseniaspora_vinae	Ha_vi_4	5	678	749	Arg	TCT	0	0	67.7
Hanseniaspora_vinae	Ha_vi_4	6	2919	3003	Tyr	GTA	0	0	42.8
Hanseniaspora_vinae	Ha_vi_4	7	3031	3101	Asn	GTT	0	0	59.6
Hanseniaspora_vinae	Ha_vi_4	8	3230	3302	Ala	TGC	0	0	56.3
Hanseniaspora_vinae	Ha_vi_4	9	3314	3385	Ile	GAT	0	0	59.2
Hanseniaspora_vinae	Ha_vi_4	10	3442	3526	Ser	TGA	0	0	63.5
Kloeckera_hatyaiensis_35684	Kl_ha_35_1	1	4225	4296	Leu	TAG	0	0	54.0
Kloeckera_hatyaiensis_35684	Kl_ha_35_1	2	10202	10273	Asp	GTC	0	0	59.7
Kloeckera_hatyaiensis_35684	Kl_ha_35_1	3	10281	10351	Arg	TCT	0	0	56.2
Kloeckera_hatyaiensis_35684	Kl_ha_35_1	4	11277	11348	Sup	TCA	0	0	56.8
Kloeckera_hatyaiensis_35684	Kl_ha_35_1	5	11657	11578	Ser	GCT	0	0	20.9
Kloeckera_hatyaiensis_35684	Kl_ha_35_1	6	11573	11502	Lys	TTT	0	0	52.0
Kloeckera_hatyaiensis_35684	Kl_ha_35_1	7	11491	11420	Gln	TTG	0	0	39.9
Kloeckera_hatyaiensis_35684	Kl_ha_35_1	8	11418	11348	His	GTG	0	0	54.9
Kloeckera_hatyaiensis_35684	Kl_ha_35_1	9	10186	10115	Met	CAT	0	0	57.5
Kloeckera_hatyaiensis_35684	Kl_ha_35_1	10	10112	10043	Ala	TGC	0	0	39.6
Kloeckera_hatyaiensis_35684	Kl_ha_35_1	11	10034	9964	Val	TAC	0	0	63.9
Kloeckera_hatyaiensis_35684	Kl_ha_35_1	12	9681	9610	Phe	GAA	0	0	50.7
Kloeckera_hatyaiensis_35684	Kl_ha_35_1	13	9608	9537	Met	CAT	0	0	41.8
Kloeckera_hatyaiensis_35684	Kl_ha_35_1	14	9532	9462	Gly	TCC	0	0	56.1
Kloeckera_hatyaiensis_35684	Kl_ha_35_1	15	9448	9367	Leu	TAA	0	0	60.5
Kloeckera_hatyaiensis_35684	Kl_ha_35_1	16	9334	9264	Pro	TGG	0	0	41.2
Kloeckera_hatyaiensis_35684	Kl_ha_35_1	17	8324	8253	Tyr	GTA	0	0	37.2
Kloeckera_hatyaiensis_35684	Kl_ha_35_1	18	8240	8170	Asn	GTT	0	0	55.1
Kloeckera_hatyaiensis_35684	Kl_ha_35_1	19	6512	6442	Ile	GAT	0	0	55.7
Kloeckera_hatyaiensis_35684	Kl_ha_35_1	20	6436	6353	Ser	TGA	0	0	63.7
Kloeckera_hatyaiensis_35684	Kl_ha_35_1	21	4134	4063	Glu	TTC	0	0	56.2
Kloeckera_hatyaiensis_35684	Kl_ha_35_1	22	2107	2037	Thr	TGT	0	0	51.2
