## Supplemental Table 11 for "Genomic factors shaping codon usage across the Saccharomycotina subphylum"

### Sheet: Sheet1
	Seq	Sample	CGN Codons	Length bp	Length Codons	perc ID	BlastX Hit	Description	Blastn	Similarity To
STRG.3436.1_H_uv2	STRG.3436.1	H_uv2	62	3612	1204	0.9191	KKA01040.1	Flocculation protein FLO1 [Hanseniaspora uvarum]	Hanseniaspora uvarum
STRG.4285.1_H_occ1	STRG.4285.1	H_occ1	69	3811	1270.33	0.8725	OEJ86491.1	U3 small nucleolar RNA-associated protein 15 [Hanseniaspora osmophila]	No Significant Similarity
STRG.3826.1_H_uv2	STRG.3826.1	H_uv2	88	6841	2280.33	0.5858	KAG9300028.1	hypothetical protein G9A89_009756 [Geosiphon pyriformis]	Hanseniaspora guilliermondii
STRG.3827.1_H_uv2	STRG.3827.1	H_uv2	79	5813	1937.67	0.5536	KAG9300028.1	hypothetical protein G9A89_009756 [Geosiphon pyriformis]	Hanseniaspora guilliermondii
STRG.4121.1_H_uv2	STRG.4121.1	H_uv2	76	5019	1673	0.5536	KAG9300028.1	hypothetical protein G9A89_009756 [Geosiphon pyriformis]	Hanseniaspora guilliermondii
STRG.4109.1_H_uv3	STRG.4109.1	H_uv3	76	4770	1590	0.5536	KAG9300028.1	hypothetical protein G9A89_009756 [Geosiphon pyriformis]	Hanseniaspora guilliermondii
STRG.3976.1_H_uv1	STRG.3976.1	H_uv1	60	3858	1286	0.5536	KAG9300028.1	hypothetical protein G9A89_009756 [Geosiphon pyriformis]	Hanseniaspora guilliermondii
STRG.3259.2_H_uv2	STRG.3259.2	H_uv2	66	4501	1500.33	0.5168	KAG9300028.1	hypothetical protein G9A89_009756 [Geosiphon pyriformis]	Hanseniaspora guilliermondii
STRG.3129.2_H_uv1	STRG.3129.2	H_uv1	58	3713	1237.67	0.5159	KAG9300028.1	hypothetical protein G9A89_009756 [Geosiphon pyriformis]	Hanseniaspora guilliermondii
STRG.3129.3_H_uv1	STRG.3129.3	H_uv1	58	3713	1237.67	0.5159	KAG9300028.1	hypothetical protein G9A89_009756 [Geosiphon pyriformis]	Hanseniaspora guilliermondii
STRG.3688.1_H_uv1	STRG.3688.1	H_uv1	57	3835	1278.33	0.5157	KAG9300028.1	hypothetical protein G9A89_009756 [Geosiphon pyriformis]	Hanseniaspora guilliermondii
STRG.3813.1_H_uv3	STRG.3813.1	H_uv3	56	3761	1253.67	0.5157	KAG9300028.1	hypothetical protein G9A89_009756 [Geosiphon pyriformis]	Hanseniaspora guilliermondii
STRG.4236.1_H_occ1	STRG.4236.1	H_occ1	60	5382	1794	0.4907	OEJ80891.1	MAP-ous protein 1 [Hanseniaspora osmophila]	No Significant Similarity
STRG.4180.1_H_occ2	STRG.4180.1	H_occ2	58	5103	1701	0.4907	OEJ80891.1	MAP-ous protein 1 [Hanseniaspora osmophila]	No Significant Similarity
STRG.263.1_H_occ2	STRG.263.1	H_occ2	61	3281	1093.67	0.4835	OEJ83125.1	Tyrosine-protein phosphatase 2 [Hanseniaspora osmophila]	No Significant Similarity
STRG.3402.1_H_occ1	STRG.3402.1	H_occ1	60	2406	802	0.4822	OEJ92324.1	Inactive deaminase [Hanseniaspora osmophila]	No Significant Similarity
STRG.1067.1_H_uv2	STRG.1067.1	H_uv2	59	3356	1118.67	0.4801	KAG9300028.1	hypothetical protein G9A89_009756 [Geosiphon pyriformis]	Hanseniaspora guilliermondii
STRG.207.1_H_occ1	STRG.207.1	H_occ1	58	1605	535	0.4632	KAH3901819.1	hypothetical protein SCDLUD_001601 [Saccharomycodes ludwigii]	No Significant Similarity	similar to Saccharomyces cerevisiae YOR124C | UBP2 | UBiquitin-specific Protease
STRG.961.1_H_uv2	STRG.961.1	H_uv2	56	4002	1334	0.4434	CDW75723.1	UNKNOWN [Stylonychia lemnae]	Hanseniaspora meyeri
STRG.3828.1_H_occ1	STRG.3828.1	H_occ1	78	3320	1106.67	0.3857	SGZ39216.1	uncharacterized protein HGUI_01416 [Hanseniaspora guilliermondii]	Torulaspora delbrueckii	OPY2
STRG.1598.1_H_occ2	STRG.1598.1	H_occ2	0	236	78.6667	No Significant Similarity	No Significant Similarity	No Significant Similarity	No Significant Similarity
STRG.2319.1_H_occ2	STRG.2319.1	H_occ2	0	239	79.6667	No Significant Similarity	No Significant Similarity	No Significant Similarity	No Significant Similarity
STRG.2738.1_H_uv1	STRG.2738.1	H_uv1	0	555	185	1	KAF0269306.1	hypothetical protein FOG48_01220 [Hanseniaspora uvarum]	Hanseniaspora guilliermondii
STRG.884.1_H_uv1	STRG.884.1	H_uv1	0	1170	390	1	KAF0268351.1	hypothetical protein FOG48_02528 [Hanseniaspora uvarum]	Hanseniaspora meyeri
STRG.3773.1_H_uv1	STRG.3773.1	H_uv1	0	1527	509	1	KAF0271072.1	hypothetical protein FOG51_03950 [Hanseniaspora uvarum]	Hanseniaspora guilliermondii
STRG.2850.1_H_uv1	STRG.2850.1	H_uv1	0	1776	592	1	KAF0270408.1	hypothetical protein FOG48_00334 [Hanseniaspora uvarum]	Hanseniaspora guilliermondii	Lysine--tRNA ligase, cytoplasmic [Hanseniaspora uvarum]
STRG.1878.1_H_uv2	STRG.1878.1	H_uv2	0	1329	443	1	KKA01690.1	hypothetical protein D499_0U00150 [Hanseniaspora uvarum DSM 2768]	Hanseniaspora guilliermondii	Protein MET17 [Hanseniaspora uvarum]
STRG.3886.1_H_uv2	STRG.3886.1	H_uv2	0	1044	348	1	KKA02586.1	Protein phosphatase 1 regulatory subunit HuSDS22 [Hanseniaspora uvarum DSM 2768]	No Significant Similarity
STRG.1245.1_H_uv2	STRG.1245.1	H_uv2	0	699	233	1	KAF0270250.1	hypothetical protein FOG48_00653 [Hanseniaspora uvarum]	Stenoptilia bipunctidactyla
STRG.2043.1_H_uv2	STRG.2043.1	H_uv2	0	1077	359	1	KKA00971.1	Select seq gb|KKA00971.1|	hypothetical protein D499_0CH00120 [Hanseniaspora uvarum DSM 2768]	Serine/threonine-protein kinase HAL5 [Hanseniaspora opuntiae]
STRG.3857.1_H_uv3	STRG.3857.1	H_uv3	0	711	237	1	GMM39875.1	Svp26 protein [Hanseniaspora uvarum]	No Significant Similarity
STRG.1731.1_H_uv3	STRG.1731.1	H_uv3	0	810	270	1	KKA03498.1	hypothetical protein D499_0B02460 [Hanseniaspora uvarum DSM 2768]	No Significant Similarity	mitochondrial glyco protein [Hanseniaspora valbyensis NRRL Y-1626]
STRG.838.1_H_uv3	STRG.838.1	H_uv3	0	1602	534	1	KAF0270870.1	hypothetical protein FOG48_00079 [Hanseniaspora uvarum]	Hanseniaspora meyeri	60S ribosome subunit biogenesis protein NOP8 [Hanseniaspora uvarum]
STRG.3950.1_H_uv1	STRG.3950.1	H_uv1	0	684	228	0.9956	KAF0266904.1	hypothetical protein FOG48_04089 [Hanseniaspora uvarum]	No Significant Similarity	related to Protein OPI10 [Hanseniaspora guilliermondii]
STRG.409.1_H_occ1	STRG.409.1	H_occ1	0	1728	576	0.8746	OEJ81056.1	T-complex protein 1 subunit theta [Hanseniaspora osmophila]	Kazachstania servazzii
STRG.2758.1_H_occ2	STRG.2758.1	H_occ2	0	807	269	0.8614	OEJ83904.1	NADP-dependent 3-hydroxy acid dehydrogenase [Hanseniaspora osmophila]	Scheffersomyces coipomensis
STRG.365.1_H_occ2	STRG.365.1	H_occ2	0	1422	474	0.8013	OEJ80354.1	Iron transporter SMF3 [Hanseniaspora osmophila]	No Significant Similarity
STRG.3939.1_H_occ2	STRG.3939.1	H_occ2	0	2385	795	0.715	OEJ84074.1	General negative regulator of transcription subunit 4 [Hanseniaspora osmophila]	Kazachstania naganishii CBS 8797
STRG.448.1_H_occ2	STRG.448.1	H_occ2	0	711	237	0.6049	OEJ80770.1	Ribosome-recycling factor, mitochondrial [Hanseniaspora osmophila]	No Significant Similarity
STRG.1407.1_H_occ2	STRG.1407.1	H_occ2	0	1827	609	0.5928	OEJ85604.1	Vacuolar protein sorting-associated protein 27 [Hanseniaspora osmophila]	[Candida] saopauloensis
