## Supplemental Table 12 for "Genomic factors shaping codon usage across the Saccharomycotina subphylum"

Conservation_Threshold	Acestral_Codon	Phaffomycetales	Saccharomycetales	SMD	Count	Percent
0.8	?	cgt	aga	aga	71	6%
0.8	AGA	aga	aga	aga	1130	80%
0.8	AGA	aga	aga	cgt	1	0%
0.8	AGA	aga	cgt	aga	65	32%
0.8	CGT	cgt	cgt	cgt	3	1%
0.8	CGT	cgt	cgt	aga	134	98%
0.6	AGA	aga	aga	aga	3757	76%
0.6	AGA	aga	aga	agg	5	0%
0.6	AGA	aga	aga	cga	1	0%
0.6	AGA	aga	aga	cgt	21	0%
0.6	AGA	aga	agg	aga	1	0%
0.6	?	aga	agg	cgt	1	0%
0.6	AGA	aga	cgt	aga	363	7%
0.6	?	aga	cgt	cgt	5	0%
0.6	?	agg	aga	aga	2	0%
0.6	?	agg	cgt	aga	1	0%
0.6	?	cgt	aga	aga	375	8%
0.6	CGT	cgt	aga	cgt	2	0%
0.6	CGT	cgt	cgt	aga	418	8%
0.6	CGT	cgt	cgt	cgc	1	0%
0.6	CGT	cgt	cgt	cgt	14	0%
